# Library-based single-cell analysis of CAR signaling reveals drivers of *in vivo* persistence

**DOI:** 10.1101/2024.04.29.591541

**Authors:** Caleb R. Perez, Andrea Garmilla, Avlant Nilsson, Hratch M. Baghdassarian, Khloe S. Gordon, Louise G. Lima, Blake E. Smith, Marcela V. Maus, Douglas A. Lauffenburger, Michael E. Birnbaum

**Affiliations:** Koch Institute for Integrative Cancer Research, Cambridge, MA, USA; Department of Biological Engineering, Massachusetts Institute of Technology, Cambridge, MA, USA; Singapore-MIT Alliance for Research and Technology Centre, Singapore, Singapore; Program in Immunology, Harvard Medical School, Boston, MA, USA; Department of Biology and Biological Engineering, Chalmers University of Technology, Gothenburg, SE, Sweden; Cellular Immunotherapy Program, Massachusetts General Hospital Cancer Center, Boston, MA, USA; Department of Medicine, Harvard Medical School, Boston, MA, USA; Ragon Institute of MIT, MGH and Harvard, Cambridge, MA, USA

**Keywords:** T cells, T cell signaling, immunotherapy, CAR T cells, chimeric antigen receptors, intracellular signaling domains, pooled screens, single-cell RNA sequencing, tonic signaling, persistence

## Abstract

The anti-tumor function of engineered T cells expressing chimeric antigen receptors (CARs) is dependent on signals transduced through intracellular signaling domains (ICDs). Different ICDs are known to drive distinct phenotypes, but systematic investigations into how ICD architectures direct T cell function—particularly at the molecular level—are lacking. Here, we use single-cell sequencing to map diverse signaling inputs to transcriptional outputs, focusing on a defined library of clinically relevant ICD architectures. Informed by these observations, we functionally characterize transcriptionally distinct ICD variants across various contexts to build comprehensive maps from ICD composition to phenotypic output. We identify a unique tonic signaling signature associated with a subset of ICD architectures that drives durable *in vivo* persistence and efficacy in liquid, but not solid, tumors. Our findings work toward decoding CAR signaling design principles, with implications for the rational design of next-generation ICD architectures optimized for *in vivo* function.
