## Supplementary material for "Library-based single-cell analysis of CAR signaling reveals drivers of *in vivo* persistence": Table S5

### Sheet: Sheet1
Activation_Module_Boroughs_2020	Proliferation_Szabo_2019	JAK_STAT_Signalling_Reactome	Oxidative_Phosphorylation_KEGG	EARLY_MEMORY_T_CELL	Tissue_Resident_Memory_Kumar_2017	LBCL_CD8_CR_up_Deng_2020	LBCL_CD4_CR_up_Deng_2020	Tonic_Module_Boroughs_2020	BBz_Signature_Boroughs_2020
IFNG	PYCR1	ADAR	ATP12A	APBA2	CA10	MIR142	UBC	ASB2	BATF3
CCL4	NPW	APOBEC3G	ATP4A	SFMBT2	CRTAM	GYPC	PGK1	BIRC3	CD74
CCL3	LIF	APOL1	ATP4B	PPFIBP2	CXCL13	CD8B	LDHA	CCL3	DDIT4
IL3	IL2	APOL2	ATP5A1	VIPR1	CXCR6	FLT3LG	ENO1	CCL4	ARID5A
XCL1	SLC29A1	APOL3	ATP5B	SDK2	DUSP6	TCF7	RRM2	GGT1	HLA-DRA
CSF2	GINS2	APOL4	ATP5C1	KCNQ1	IL2	LRRN3	UBE2S	CTLA4	G0S2
GZMB	ODC1	APOL6	ATP5D	ACBD4	IL10	OSM	DDIT4	CSF2RB	JUNB
FABP5	CENPV	BATF2	ATP5E	LDLRAP1	IL23R	SPINT2	MKI67	GZMB	HLA-DPA1
XCL2	GAL	BST2	ATP5F1	FAM65B	ITGA1	CD7	STMN1	ZP3	MALAT1
LTA	HPDL	SHFL	ATP5G1	ZNF101	ITGAE	GCHFR	HMGB2	SDC4	SMAP2
LAG3	NME1	CASP4	ATP5G1P5	SERPINF1	KCNK5	ATHL1	TPI1	XCL1	SQOR
MIR155HG	FABP5	CMPK2	ATP5G2	RASGRP2	PDCD1	ENO1	TYMS	ZBED2	ELL2
TNFRSF4	CD3EAP	CMTR1	ATP5G3	SMAP2	RGS1	MT2A	MIF	IFNG	MIR155HG
TNFRSF9	NLN	CNP	ATP5H	DENND2D	PHLDA1	CAPG	TUBB		HLA-DPB1
PIM3	POLR3G	CXCL11	ATP5I	PTPN6	CCL3	ITM2C	HLA-C		HLA-DQA1
	KCNK15	CYP2J2	ATP5J	ZNF238	CCL4	SEPT6	INSIG1		CFLAR
	GJB6	DDX58	ATP5J2	FLJ13197	KLRC1	CORO1B	FAM162A		HLA-DRB1
	NOP16	DDX60	ATP5L	WDR89	KLRD1	PLAC8	BNIP3		MTHFD2
	DLL3	DDX60L	ATP5O	PRKAR1B	KLRB1	LEF1	GAPDH		ADCY1
	CCDC86	DHX58	ATP6	ZNF506	KLRC2	XIST	UBE2C		TNFRSF8
	CDC20	DTX3L	ATP6AP1	KIAA1257	CDK6	SELL	IMPDH2		RYBP
	METTL1	EIF2AK2	ATP6V0A1	FAIM3	PLS3	DDIT4	GPI		KCNMA1
	ATAD3B	EPSTI1	ATP6V0A2	DEPDC7	AFAP1L2	CD27	DUT		BIRC3
	UCK2	ETV7	ATP6V0A4	UXS1	CTSW	IFITM3	TK1		ENPP2
	SRM	GBP1	ATP6V0B	LRRC16A	IL2RA	PGK1	TUBA1B		TRAF1
	TOMM40	GBP4	ATP6V0C	FGD3	AHI1	IFITM2	PTMA		CCR7
	EIF4EBP1	HELZ2	ATP6V0D1	CHMP7	RBPJ	CCR7	KIAA0101		CXCL10
	RRP9	HERC5	ATP6V0D2	GRAP	GZMB	STAT1			HLA-DMA
	ANKLE1	HERC6	ATP6V0E1	NOG	GNLY	IFITM1			HMSD
	EBNA1BP2	IFI16	ATP6V0E2	LEF1		HLA-C			TNIP1
	TMEM97	IFI27	ATP6V1A	ZNF540					SH3BP5
	ORC6	IFI35	ATP6V1B1	MRM1					ZC3H12D
	MRTO4	IFI44	ATP6V1B2	ACTN1					H3F3B
	BOP1	IFI44L	ATP6V1C1	PCYOX1L					SATB1
	G0S2	IFI6	ATP6V1C2						CAVIN3
	F12	IFIH1	ATP6V1D						HLA-DQB1
	WDR4	IFIT1	ATP6V1E1						PALLD
	FOSL1	IFIT2	ATP6V1E2						KCNN4
	EPOP	IFIT3	ATP6V1F						IL4I1
	PUS7	IFIT5	ATP6V1G1						TAGLN2
	ECE2	IFITM1	ATP6V1G2						EIF1
	GCK	IRF7	ATP6V1G3						RPL22L1
	PDSS1	IRF9	ATP6V1H						SYNGR2
	TMEM52	ISG15	ATP8						MYO1G
	SMKR1	LAMP3	COX1						RAB9A
	FKBP4	LAP3	COX10						RFTN1
	MRPL12	MX1	COX11						TNIP2
	TEDC2	MX2	COX15						ANK3
	ATAD3A	MYD88	COX17						PLGRKT
	DGAT2	NLRC5	COX2						PPA1
	RPP25	NMI	COX3
	CENPN	OAS1	COX4I1
	POLR3H	OAS2	COX4I2
	MFSD2A	OAS3	COX5A
	TLCD1	OASL	COX5B
	CHEK1	OGFR	COX6A1
	NOLC1	PARP12	COX6A2
	IFRD2	PARP14	COX6B1
	CYP27B1	PARP9	COX6B2
	ANKRD13B	PHF11	COX6C
	CKS2	PLSCR1	COX6CP3
	DDIAS	PLSCR2	COX7A1
	CTPS1	PML	COX7A2
	TTLL12	PRKD2	COX7A2L
	HSPE1	PSMB8	COX7B
	SH2D4A	PSMB8-AS1	COX7B2
	YRDC	PSMB9	COX7C
	TWNK	RNF114	COX8A
	TRAP1	RNF213	COX8C
	TIMM8A	RSAD2	CYC1
		RTP4	CYTB
		SAMD9	LHPP
		SAMD9L	LOC100133737
		SAMHD1	LOC642502
		SECTM1	LOC644310
		SLC15A3	LOC727947
		SLC25A28	ND1
		SP100	ND2
		SP110	ND3
		SP140L	ND4
		STAT1	ND4L
		STAT2	ND5
		TAP1	ND6
		TAP2	NDUFA1
		TDRD7	NDUFA10
		TMEM140	NDUFA11
		TMEM62	NDUFA2
		TRANK1	NDUFA3
		TRIM14	NDUFA4
		TRIM21	NDUFA4L2
		TRIM22	NDUFA5
		TRIM25	NDUFA6
		TRIM38	NDUFA7
		TRIM5	NDUFA8
		UBE2L6	NDUFA9
		USP18	NDUFAB1
		XAF1	NDUFB1
		ZBP1	NDUFB10
		ZC3HAV1	NDUFB2
		ZNFX1	NDUFB3
			NDUFB4
			NDUFB5
			NDUFB6
			NDUFB7
			NDUFB8
			NDUFB9
			NDUFC1
			NDUFC2
			NDUFS1
			NDUFS2
			NDUFS3
			NDUFS4
			NDUFS5
			NDUFS6
			NDUFS7
			NDUFS8
			NDUFV1
			NDUFV2
			NDUFV3
			PPA1
			PPA2
			SDHA
			SDHB
			SDHC
			SDHD
			TCIRG1
			UQCR10
			UQCR11
			UQCRB
			UQCRC1
			UQCRC2
			UQCRFS1
			UQCRH
			UQCRHL
			UQCRQ
